# Acetaminophen production in the edible, filamentous cyanobacterium *Arthrospira platensis*

**DOI:** 10.1101/2022.06.30.498297

**Authors:** Jacob M. Hilzinger, Skyler Friedline, Divya Sivanandan, Ya-Fang Cheng, Shunsuke Yamazaki, Douglas S. Clark, Jeffrey M. Skerker, Adam P. Arkin

## Abstract

Spirulina is the common name for the edible, non-heterocystous, filamentous cyanobacterium *Arthrospira platensis* that is grown industrially as a food supplement, animal feedstock, and pigment source. Although there are many applications for engineering this organism^1–3^, until recently no genetic tools or reproducible transformation methods have been published. While recent work showed the production of a diversity of proteins in *A. platensis*, including single domain antibodies for oral delivery, there remains a need for a modular, characterized genetic toolkit^4^. Here, we establish and characterize a genetic toolkit and reproducible method for the transformation of *A. platensis* and engineer this bacterium to produce acetaminophen as proof-of-concept for small molecule production in an edible host from CO_2_, H_2_O, and light. This work opens *A. platensis* to the wider scientific community for future engineering as a functional food for nutritional enhancement, modification of organoleptic traits, and production of pharmaceuticals for oral delivery.
