## Supplemental Tables for "Acetaminophen production in the edible, filamentous cyanobacterium *Arthrospira platensis*"

### Sheet: Supp Table 1
	Supplemental Table 1. Parts list for the A. platensis genetic toolbox
	Part name	Part Type	Description	Concentration	Source
	aadA.co	Selectable marker	Streptomycin/Spectinomycin resistance marker; codon optimized	1-100 µg/ml	This study; original sequence from Arnaud et al. 2014
	pilA	Insertion locus	NIES39_C03030 - Type IV pilin major protein		Matrix patent
	NSI	Insertion locus	NIES39_Q01230 - Neutral site I (NSI) - flotillin protein		This study
	Oscillin	Insertion locus	NIES39_A01430 - gliding motility		This study
	eYFP.co	Fluorescent reporter	enchanced Yellow Fluorescent Protein; codon.optimized		This study; original sequence from Arnaud et al. 2014
	PpilA	Promoter	Promoter for Type IV pilin major protein		This study
	PpsaA	Promoter	Promoter for Photosystem I core protein D1		This study
	PcpcB	Promoter	Promoter for C-phycocyanin beta chain protein		This study
	PrbcL	Promoter	Promoter for Rubisco large subunit protein		This study
	J23119	Promoter	Synthetic promoter		Vasudevan 2019
	J23111	Promoter	Synthetic promoter		Vasudevan 2019
	J23100	Promoter	Synthetic promoter		Vasudevan 2019
	J23107	Promoter	Synthetic promoter		Vasudevan 2019
	J23117	Promoter	Synthetic promoter		Vasudevan 2019
	TaadA	Terminator	Native terminator for aadA		Arnaud et al. 2014

### Sheet: Supp Table 2
	Supplemental Table 2. Strains and plasmids used in this study
	Strain	Features	Derived from	Source	Transformation method
	Arthrospira platensis NIES-39	wild type		NIES
	Arthrospira platensis APA16173	ΔpilA::aadA.co	pJMH024	This study	Electroporation
	Arthrospira platensis APA16178	ΔNSI::aadA.co	pJMH036	This study	Electroporation
	Arthrospira platensis APA16188	Δoscillin::aadA.co	pJMH043	This study	Electroporation
	Arthrospira platensis APA16181	ΔpilA::aadA.co-TaadA-PpsaA-eYFP.co	pJMH057	This study	Electroporation
	Arthrospira platensis APA16182	ΔpilA::aadA.co-TaadA-PcpcB-eYFP.co	pJMH058	This study	Electroporation
	Arthrospira platensis APA16183	ΔpilA::aadA.co-TaadA-PrbcL-eYFP.co	pJMH059	This study	Electroporation
	Arthrospira platensis APA16200	ΔpilA::aadA.co-TaadA-PJ23119-eYFP.co	pJMH139	This study	Natural transformation
	Arthrospira platensis APA16201	ΔpilA::aadA.co-TaadA-PJ23111-eYFP.co	pJMH140	This study	Natural transformation
	Arthrospira platensis APA16202	ΔpilA::aadA.co-TaadA-PJ23100-eYFP.co	pJMH141	This study	Natural transformation
	Arthrospira platensis APA16203	ΔpilA::aadA.co-TaadA-PJ23107-eYFP.co	pJMH142	This study	Natural transformation
	Arthrospira platensis APA16204	ΔpilA::aadA.co-TaadA-PJ23117-eYFP.co	pJMH143	This study	Natural transformation
	Arthrospira platensis APA16206	ΔpilA::aadA.co-TaadA-J23107-4ABH.co.rm1-PpsaA-nhoA.co.rm1	pJMH147	This study	Natural transformation
	Plasmid				Addgene ID
	pUC57	AmpR lacZ pMB1 (ori)		Genscript
	pJMH020	contains homology arms for the pilA (NIES39_C03030) locus	pUC57	This study	186633
	pJMH021	contains homology arms for the NSI (NIES39_Q01230) locus	pUC57	This study	186634
	pJMH022	contains homology arms for the oscillin (NIES39_A01430) locus	pUC57	This study	186635
	pJMH024	aadA.co between homology arms for pilA	pJMH020	This study	186636
	pJMH036	aadA.co between homology arms for NSI	pJMH021	This study	186637
	pJMH043	aadA.co between homology arms for oscillin	pJMH022	This study	186638
	pJMH057	aadA.co-TaadA-PpsaA-eYFP.co between homology arms for pilA	pJMH020	This study
	pJMH058	aadA.co-TaadA-PcpcB-eYFP.co between homology arms for pilA	pJMH020	This study	186640
	pJMH059	aadA.co-TaadA-PrbcL-eYFP.co between homology arms for pilA	pJMH020	This study	186641
	pJMH139	aadA.co-TaadA-PJ23119-eYFP.co between homology arms for pilA	pJMH057	This study	186642
	pJMH140	aadA.co-TaadA-PJ23111-eYFP.co between homology arms for pilA	pJMH057	This study	186643
	pJMH141	aadA.co-TaadA-PJ23100-eYFP.co between homology arms for pilA	pJMH057	This study	186644
	pJMH142	aadA.co-TaadA-PJ23107-eYFP.co between homology arms for pilA	pJMH057	This study	186645
	pJMH143	aadA.co-TaadA-PJ23117-eYFP.co between homology arms for pilA	pJMH057	This study	186646
	pJMH147	aadA.co-TaadA-J23107-4ABH.co.rm1-PpsaA-nhoA.co.rm1 between homology arms for pilA	pJMH020	This study	186647

### Sheet: Supp Table 3
	Supplemental Table 3. Summary of acetaminophen plamsid topologies and results of transformation
	Plasmid	Locus	First Promoter	First Gene	Terminator | RBS	Second Promoter	Second Gene	Terminator | RBS	Third Gene	Initial integration	Full segregation
	pJMH060	pilA	cpcB	4ABH.co	-	psaA	nhoA.co	-	-	x
	pJMH061	NSI	cpcB	4ABH.co	-	psaA	nhoA.co	-	-
	pJMH062	oscillin	cpcB	4ABH.co	-	psaA	nhoA.co	-	-
	pJMH063	pilA	cpcB	aadA.co	RBS for cpcB	-	nhoA.co	RBS for psaA	4ABH.co	x
	pJMH064	NSI	cpcB	aadA.co	RBS for cpcB	-	nhoA.co	RBS for psaA	4ABH.co	x
	pJMH065	oscillin	cpcB	aadA.co	RBS for cpcB	-	nhoA.co	RBS for psaA	4ABH.co
	pJMH071	pilA	cpcB	4ABH.co.rm1	-	psaA	nhoA.co.rm1	-	-	x
	pJMH072	pilA	cpcB	4ABH.co.rm1	-	psaA	nhoA.pcc6506.co.rm1	-	-	x
	pJMH073	pilA	cpcB	4ABH.co.rm1	-	psaA	nhoA.cro.co.rm1	-	-	x
	pJMH075	pilA	cpcB	4ABH.oAbi.co.rm1	-	psaA	nhoA.co.rm1	-	-	x
	pJMH076	pilA	cpcB	4ABH.oAbi.co.rm1	-	psaA	nhoA.pcc6506.co.rm1	-	-	x
	pJMH077	pilA	cpcB	4ABH.oAbi.co.rm1	-	psaA	nhoA.cro.co.rm1	-	-	x
	pJMH079	pilA	cpcB	4ABH.mfu.co.rm1	-	psaA	nhoA.co.rm1	-	-	x
	pJMH080	pilA	cpcB	4ABH.mfu.co.rm1	-	psaA	nhoA.pcc6506.co.rm1	-	-	x
	pJMH081	pilA	cpcB	4ABH.mfu.co.rm1	-	psaA	nhoA.cro.co.rm1	-	-	x
	pJMH144	pilA	J23119	4ABH.co.rm1	-	psaA	nhoA.co.rm1	-	-
	pJMH145	pilA	J23111	4ABH.co.rm1	-	psaA	nhoA.co.rm1	-	-
	pJMH146	pilA	J23100	4ABH.co.rm1	-	psaA	nhoA.co.rm1	-	-	x
	pJMH147	pilA	J23107	4ABH.co.rm1	-	psaA	nhoA.co.rm1	-	-	x	x
	pJMH148	pilA	J23117	4ABH.co.rm1	-	psaA	nhoA.co.rm1	-	-	x
	pJMH149	pilA	J23117	4ABH.co.rm1	-	J23111	nhoA.co.rm1	-	-	x
	pJMH150	pilA	J23117	4ABH.co.rm1	-	J23100	nhoA.co.rm1	-	-	x
	pJMH151	pilA	J23117	4ABH.co.rm1	-	J23107	nhoA.co.rm1	-	-	x
	pJMH171	pilA	rbcL	4ABH.co.rm1	-	-	-	-	-	x
	pJMH172	pilA	rbcL	nhoA.co.rm1	-	-	-	-	-	x
	pJMH175	pilA	rbcL	nhoA.co	RBS for psaA	-	4ABH.co	-	-	x
	pJMH176	pilA	rbcL	4ABH.co.rm1	-	psaA	nhoA.co.rm1	-	-	x
	pJMH178	pilA	rbcL	4ABH.co.rm1	rrnB T1/T7 terminator	J23117	nhoA.co.rm1	-	-	x
	pJMH179	pilA	rbcL	4ABH.co.rm1	rrnB T1/T7 terminator	J23107	nhoA.co.rm1	-	-	x
	pJMH180	pilA	rbcL	4ABH.co.rm1	RBS for psaA	-	4ABH.co	-	-
	pJMH181	NSI	rbcL	4ABH.co.rm1	rrnB T1/T7 terminator	J23117	nhoA.co.rm1	-	-
	pJMH182	NSI	rbcL	4ABH.co.rm1	rrnB T1/T7 terminator	J23107	nhoA.co.rm1	-	-
	pJMH197	pilA	rbcL	nhoA.co.rm1	rrnB T1/T7 terminator	NIES39_E00570	4ABH.co.rm1	-	-	x
	pJMH198	NSI	rbcL	nhoA.co.rm1	rrnB T1/T7 terminator	NIES39_E00570	4ABH.co.rm1	-	-
	pJMH199	pilA	NIES39_D05250	nhoA.co.rm1	rrnB T1/T7 terminator	pgi	4ABH.co.rm1	-	-	x
	pJMH200	NSI	NIES39_D05250	nhoA.co.rm1	rrnB T1/T7 terminator	pgi	4ABH.co.rm1	-	-
	pJMH201	pilA	NIES39_E03940	nhoA.co.rm1	rrnB T1/T7 terminator	NIES39_A01120	4ABH.co.rm1	-	-	x
	pJMH202	NSI	NIES39_E03940	nhoA.co.rm1	rrnB T1/T7 terminator	NIES39_A01120	4ABH.co.rm1	-	-

### Sheet: Supp Table 4
	Supplemental Table 4. List of Restriction Modification Sites
	Name	Cut Site
	PstI (AplI)	CTGCA^G
	SnaBI	TAC^GTA
	BspT107I (HgiCI)	G^GYRCC
	BsaHI / HgiDI	GR^CGYC
	SacII (Eco29kI, Cfr42I)	CCGC^GG
	NspI	RCATG^Y
	AgeI	A^CCGGT
	Bpu10I	CCTNAGC(-5/-2)
	NspV	TT^CGAA
	Tth111I	GACN^NNGTC
	AvaIII	ATGCAT
